# Comparative genomic analysis of *Latilactobacillus sakei* strains provides new insights into their association with different niche adaptations

**DOI:** 10.1101/2024.07.15.603503

**Authors:** Kohei Ito, Yutaro Ito

## Abstract

*Latilactobacillus sakei*, a lactic acid bacterium in diverse environments such as fermented foods, meat, and the human gastrointestinal tract, exhibits significant genetic diversity and niche-specific adaptations. This study conducts a comprehensive comparative genomic analysis of 30 complete *L. sakei* genomes to uncover the genetic mechanisms underlying these adaptations. Phylogenetic analysis divided the species into three distinct clades that did not correlate with the source of isolation and did not suggest any niche-specific evolutionary direction. The pan-genome analysis revealed a substantial core genome alongside a diverse genetic repertoire, indicating both high genetic conservation and adaptability. Predicted growth rates based on codon use bias analysis suggest that *L. sakei* strains have an overall faster growth rate and may be able to efficiently dominant in competitive environments. Plasmid analysis revealed a variety of plasmids carrying genes essential for carbohydrate metabolism, enhancing *L. sakei’*s ability to thrive in various fermentation substrates. It was also found that the number of genes belonging to the GH1 family among sugar metabolism-related genes present on chromosomes and plasmids varies between strains, and that AA1, which is involved in alcohol oxidation, has been acquired from plasmids. BLAST analysis revealed that some strains have environmental adaptation gene clusters of cell surface polysaccharides that may mediate attachment to food and mucosa. These findings not only underscore the genetic and functional diversity of *L. sakei* but also highlight its potential as a potent starter culture in fermentation and as a probiotic. The knowledge gleaned from this study lays a solid foundation for future research aimed at harnessing the genetic traits of *L. sakei* strains for industrial and health-related applications.
