## Supplementary material for "Comparative genomic analysis of *Latilactobacillus sakei* strains provides new insights into their association with different niche adaptations": Table 1

### Sheet: Sheet1
Strain	Source	Size(Mb)	GC%	Assembly
23K	French sausage	1.88466	41.3	GCA_000026065.1
CBA3614	kimchi	2.01807	41.1276	GCA_009676365.1
CBA3635	kimchi	2.06228	41.1	GCA_014081765.1
CNSC001WB	Watery radish kimchi	2.09278	40.9736	GCA_029677405.1
DS4	kimchi	2.10357	41.1	GCA_002953655.1
FAM18311	food	2.05656	41.0089	GCA_002224565.1
FLEC01	Human feces	1.9578	41.2369	GCA_900234345.1
J54	French dry-type Pork sausage	2.01134	41.3128	GCA_900234395.1
J64	traditional french-type dry sausage	2.0981	41.0574	GCA_900234355.1
LK-145	Kimoto	1.99426	41.1508	GCA_002370375.1
LT-13	Kimoto	1.94314	41.1834	GCA_002370355.1
LZ217	fermented vegetables	2.0155	41.2178	GCA_003627875.1
MBEL1397	kimchi	1.99457	41	GCA_010092945.1
MFPB16A1401	Beef carpaccio	2.04168	41.0908	GCA_900234375.1
MFPB19	Beef carpaccio	2.05646	41.047	GCA_900234405.1
ob4.1	Human feces	2.03003	41.1	GCA_018437525.1
TMW1.114	starter culture	1.97634	41.2086	GCA_023734315.1
TMW1.1189	unknown	1.94206	41.2	GCA_023734235.1
TMW1.1239	sourdough	1.97574	41.2	GCA_023734255.1
TMW1.1396	starter culture	1.9357	41.2689	GCA_023734275.1
TMW1.1398	starter culture	2.06657	41.1266	GCA_023734295.1
TMW1.417	starter culture	1.98046	41.2093	GCA_023734335.1
TMW1.46	starter culture	2.07972	41.0804	GCA_023734195.1
TMW1.578	starter culture	1.97631	41.2086	GCA_023734355.1
WiKim0063	kimchi	2.07552	41.1743	GCA_002250035.1
WiKim0072	food	2.03252	41.1683	GCA_003288195.1
WiKim0074	kimchi	2.03787	41.0272	GCA_003288235.1
WiKim0095	kimchi	2.11928	41.0109	GCA_024022895.1
ZFM225	raw cow milk	2.0155	41.2178	GCA_003627235.1
ZFM229	fermented vegetables	2.01549	41.2178	GCA_003627315.1
