## Supplementary material for "Comparative genomic analysis of *Latilactobacillus sakei* strains provides new insights into their association with different niche adaptations": TableS2

### Sheet: Sheet1
Strain	Isolate	primary_cluster_id	No. contigs	Genome size	GC content	predicted_mobility	mash_neighbor_distance	mash_neighbor_identification
J64	traditional french-type dry sausage	AH123	1	1526	0.401704	non-mobilizable	0	Lactobacillus sakei
LT-13	Kimoto	AH249	1	4315	0.353418	non-mobilizable	0	Lactobacillus sakei
LT-13	Kimoto	AA692	1	6196	0.359264	non-mobilizable	0	Lactobacillus sakei
LT-13	Kimoto	AB482	1	6214	0.359672	non-mobilizable	0	Lactobacillus sakei subsp. sakei DSM 20017 = JCM 1157
CNSC001WB	Watery radish kimchi	novel_e03e38c7109b1ca6167417163519f459	1	6341	0.346318	non-mobilizable	0.0631684	Lactobacillus plantarum 16
FLEC01	Human feces	AB163	1	11068	0.393206	non-mobilizable	0	Lactobacillus sakei
MFPB19	Beef carpaccio	AB163	1	11156	0.394944	non-mobilizable	0	Lactobacillus sakei
WiKim0063	kimchi(?)	AA683	1	11504	0.346314	non-mobilizable	0	Lactobacillus sakei
MFPB19	Beef carpaccio	AB121	1	11996	0.444648	mobilizable	0	Lactobacillus sakei
FLEC01	Human feces	AB121	1	12663	0.433468	mobilizable	0	Lactobacillus sakei
J54	French dry-type Pork sausage	AB121	1	13205	0.435062	mobilizable	0	Lactobacillus sakei
WiKim0072	food	AD318	1	14883	0.363032	non-mobilizable	0	Lactobacillus sakei
FAM18311	food	AB121	1	26098	0.403824	mobilizable	0	Lactobacillus sakei
TMW1.1398	starter culture	AB121	1	27120	0.401586	mobilizable	0.00115999	Lactobacillus sakei
FLEC01	Human feces	AA916	1	31701	0.372733	mobilizable	0	Lactobacillus sakei
LT-13	Kimoto	AA917	1	33266	0.400138	non-mobilizable	0	Lactobacillus sakei
J54	French dry-type Pork sausage	AA916	1	33463	0.411649	mobilizable	0	Lactobacillus sakei
TMW1.578	starter culture	AA916	1	34136	0.416862	mobilizable	0.0276006	Lactobacillus sakei
TMW1.114	starter culture	AA916	1	34136	0.416862	mobilizable	0.0276006	Lactobacillus sakei
TMW1.1396	starter culture	AA916	1	40197	0.397542	conjugative	0.0458408	Lactobacillus sakei
WiKim0072	food	AA917	1	42297	0.414237	mobilizable	0	Lactobacillus sakei
WiKim0074	kimchi	AA915	1	44839	0.384687	conjugative	0	Lactobacillus sakei
WiKim0074	kimchi	AA918	1	45431	0.404305	mobilizable	0	Lactobacillus sakei
WiKim0095	kimchi	AA915	1	45744	0.383548	conjugative	0.0401734	Lactobacillus curvatus
J64	traditional french-type dry sausage	AA917	1	46347	0.392086	mobilizable	0	Lactobacillus sakei
MFPB16A1401	Beef carpaccio	AA916	1	47094	0.406952	mobilizable	0	Lactobacillus sakei
CNSC001WB	Watery radish kimchi	AA917	1	48679	0.407342	conjugative	0.0266484	Lactobacillus sakei
ZFM229	fermented vegetables	AA917	1	51284	0.418844	conjugative	0	Lactobacillus sakei
ZFM225	raw cow milk	AA917	1	51286	0.418828	conjugative	0	Lactobacillus sakei
LZ217	fermented vegetables	AA917	1	51286	0.418847	conjugative	0	Lactobacillus sakei
CBA3614	kimchi	AA917	1	53648	0.39528	conjugative	0.0330427	Lactobacillus sakei
CBA3635	kimchi(?)	AA917	1	56165	0.411092	conjugative	0.0152936	Lactobacillus sakei
MFPB19	Beef carpaccio	AA916	1	57338	0.388067	mobilizable	0	Lactobacillus sakei
TMW1.46	starter culture	AA916	1	68079	0.404838	conjugative	0.0202797	Lactobacillus sakei
WiKim0063	kimchi(?)	AA917	1	75468	0.414798	conjugative	0	Lactobacillus sakei
TMW1.1398	starter culture	AA916	2	80316	0.396795	conjugative	0.0478612	Lactobacillus sakei
FAM18311	food	AF016	1	84581	0.345113	mobilizable	0	Lactobacillus sakei
WiKim0095	kimchi	AA917	1	93254	0.4035	conjugative	0.0342477	Lactobacillus sakei
