## Supplementary material for "Comparative genomic analysis of *Latilactobacillus sakei* strains provides new insights into their association with different niche adaptations": Table S1

### Sheet: Sheet1
​	bacteriocin​
​	Carnocin CP52​	Sakacin P​	Sakacin G​	Lactocin S​	Thiopeptide​
Fermentation foods​	​	​	​	​	​
CBA3614​	-​	-​	-​	-​	-​
CBA3635​	-​	-​	-​	-​	-​
CNSC001WB​	-​	-​	-​	-​	-​
DS4​	-​	-​	-​	-​	-​
FAM18311​	-​	-​	-​	+	+
LK-145​	-​	-​	-​	-​	-​
LT-13​	+	-​	-​	-​	-​
LZ217​	-​	-​	-​	-​	-​
MBEL1397​	-​	-​	-​	-​	-​
TMW1.114​	-​	+	-​	-​	-​
TMW1.1239​	-​	-​	-​	-​	-​
TMW1.1396​	-​	-​	-​	-​	-​
TMW1.1398​	-​	-​	-​	-​	-​
TMW1.417​	-​	-​	-​	-​	-​
TMW1.46​	+	-​	-​	-​	-​
TMW1.578​	-​	+	-​	-​	-​
WiKim0063​	-​	-​	-​	-​	-​
WiKim0072​	-​	-​	-​	-​	-​
WiKim0074​	-​	-​	-​	-​	-​
WiKim0095​	-​	-​	-​	-​	-​
ZFM225​	-​	-​	-​	-​	-​
ZFM229​	-​	-​	-​	-​	-​
Meats​	​	​	​	​	​
23K​	-​	-​	-​	-​	-​
J54​	-​	+	-​	-​	-​
J64​	-​	-​	-​	-​	-​
MFPB16A1401​	+	-​	-​	-​	-​
MFPB19​	-​	-​	-​	-​	-​
Human feces​	​	​	​	​	​
FLEC01​	-​	-​	+	-​	-​
ob4.1​	-​	-​	-​	-​	-​
Unknown​	​	​	​	​	​
TMW1.1189​	+	-​	-​	-​	-​
