## Supplementary material for "Comparative genomic analysis of *Latilactobacillus sakei* strains provides new insights into their association with different niche adaptations": Table3

### Sheet: Sheet1
Strain	Element	Genome	CAS-Type	Spacer/Gene	Repeat consensus/cas genes
DS4	CRISPR	Chromosome		26	GCTATTGTTTCCTTCAACATTCGGTTAAGATGAAAT
	Cas cluster	Chromosome	CAS-TypeII-C	3	Cas1_0_II_2, Cas2_0_I-II-III_1, Cas9_0_II_3
DS4	CRISPR	Chromosome		26	GCTATTGTTTCCTTCAACATTCGGTTAAGATGAAAT
	Cas cluster	Chromosome	CAS-TypeII-C	3	Cas1_0_II_2, Cas2_0_I-II-III_1, Cas9_0_II_3
J54	CRISPR	Chromosome		29	GTTGAACTACTCATTGATTTGATACTCTTCTAAAAC
	Cas cluster	Chromosome	CAS-TypeII-A	4	Cas1_0_II_3, Cas2_0_I-II-III_2, Cas9_0_II_4, Csn2_0_II-A_1
	CRISPR	Chromosome		7	GCTATTGTTTCCTTCAACATTCGGTTAAGATGAAAT
