## Supplementary material for "Comparative genomic analysis of *Latilactobacillus sakei* strains provides new insights into their association with different niche adaptations": Table2

### Sheet: plasmid_over10
Gene	Annotation	Number of strains
group_356	RepA-N domain-containing protein	23
group_411	Site-specific DNA recombinase SpoIVCA/DNA invertase PinE	22
group_393	Replication initiator protein A;Replication initiator protein;Electron transfer flavoprotein-ubiquinone oxidoreductase	22
group_390	Fido domain-containing protein;Transposase	21
group_381	class Ib ribonucleoside-diphosphate reductase assembly flavoprotein NrdI	21
nrdE	Ribonucleotide-diphosphate reductase subunit alpha;Ribonucleotide reductase N-terminal;class 1b ribonucleoside-diphosphate reductase subunit alpha	21
group_348	hypothetical protein;Ribonucleotide reductase beta subunit ferritin-like domain	21
group_322	class 1b ribonucleoside-diphosphate reductase subunit beta	21
group_399	DUF3847 domain-containing protein	19
group_371	IS30 family transposase;IS30 family ISLpl1 transposase	19
group_337	Repb-like plasmid replication-associated protein	16
group_336	Replication-associated protein RepC	16
group_351	hypothetical protein;Remant of transposase IS30 family	15
group_389	Nickase	14
dps	DNA-binding ferritin-like protein (oxidative damage protectant)	14
group_420	Transposase (OrfA) of IS1520 (IS3 family);IS3 family IS1520 transposase ORF A	13
group_394	HTH-38 domain-containing protein;IS30 family transposase;IS30 family ISLsa1 transposase	13
asnB	hypothetical protein;asparagine synthase B	13
group_414	recombinase family protein;DNA invertase (Plasmidic Resolvase)	12
group_363	IS30 family transposase;Integrase catalytic domain-containing protein;IS30 family ISLpl1 transposase	12
group_335	hypothetical protein	12
group_325	IS3 family IS1520 transposase ORF B	12
group_383	hypothetical protein;Transcriptional regulator;AAA family ATPase	11
group_382	Remant of transposase IS30 family;hypothetical protein	11
group_365	hypothetical protein	11
araJ	MFS transporter;putative arabinose efflux permease AraJ MFS family	11
group_349	hypothetical protein;Putative holin-like toxin	11
group_278	hypothetical protein	11
group_258	DUF2946 domain-containing protein	11
group_237	Ovule protein	11
sufI	Multicopper oxidase with three cupredoxin domains (includes cell division protein FtsP and spore coat protein CotA)	11
group_415	hypothetical protein;MobA-MobL domain-containing protein;MobA/MobL family protein;Nickase	10
group_407	Type IV secretory pathway VirD4 component TraG/TraD family ATPase	10
group_406	Conjugal transfer protein	10
group_400	Extracellular protein	10
group_398	Relaxase	10
group_396	Conjugal transfer protein	10
group_395	Protein involved in initiation of plasmid replication	10
group_392	NlpC/P60 domain-containing protein	10
group_387	Conjugal transfer protein	10
group_386	Conjugal transfer protein	10
group_378	Type IV secretory pathway VirB4 component	10
group_329	Conjugal transfer protein	10
group_291	hypothetical protein	10
group_112	beta-phosphoglucomutase	10
group_110	Integrase catalytic domain-containing protein	10
lacI	LacI family transcriptional regulator	10
group_54	Aldose 1-epimerase	10
group_29	MFS transporter	10
group_11	Maltose phosphorylase	10
